# Tracking GAD-specific T-cell expansions in Type 1 diabetes by intradermal GAD-Alum challenge

**DOI:** 10.64898/2025.12.02.690944

**Authors:** Stephanie J. Hanna, Emma JS Robinson, Terri C Thayer, Maki Nakayama, Laurie Landry, Robert Andrews, Garry Dolton, Joanne Davies, Evangelia Williams, James A Pearson, Andrew K. Sewell, Parth Narendran, David Wraith, Alexandra Howell, Philippa Young, Mary Hart, Anton Lindqvist, F. Susan Wong, Tim IM Tree, Colin M Dayan, Danijela Tatovic

## Abstract

Identifying and monitoring autoreactive T cells that drive beta cell destruction remains a major obstacle to developing effective immunotherapies for type 1 diabetes (T1D). These cells are extremely rare in peripheral blood and cannot be accessed directly from the pancreas. We used intradermal injection of GAD-Alum to recruit GAD-specific T cells to accessible sites in the skin and skin-draining lymph nodes (LNs), sampled by skin suction blisters and ultrasound-guided LN aspiration. Peripheral blood samples obtained before GAD injection were restimulated with GAD *in vitro* to detect reactive CD4+ T cells. Re-expression of selected T cell receptors (TCRs) confirmed antigen specificity. Up to 70% of T cells at the skin injection site were clonally-expanded and 4 of 14 (28%) re-expressed TCRs were GAD-reactive. In draining LNs 1 of 14 (4%) clonally-expanded TCRs was GAD-reactive, representing ∼0.08% of all T-cells. GAD-reactive cells across compartments displayed Th1 and Th17-associated transcription signatures. These results demonstrate the intradermal autoantigen challenge, coupled with scRNAseq, enables direct identification and molecular profiling of autoreactive T cells *in vivo*. This minimally invasive approach provides a powerful platform for tracking antigen-specific specific T cells to monitor disease activity and evaluate immune interventions in T1D.
