## Supporting Data values for "Tracking GAD-specific T-cell expansions in Type 1 diabetes by intradermal GAD-Alum challenge"

### Sheet: Fig 1E
Control	GAD
2	511
45	70
12	426

### Sheet: Fig 1F
Control	GAD
0	104
7	3
0	279

### Sheet: Fig 2A
Clone	Fold change from background (LCL +clone alone)
A_post_GAD_LN-3	0.673325
A_post_GAD_LN-3	0.694477
A_post_GAD_LN-3	0.983549
A_post_GAD_LN-3	0.429302
A_post_GAD_LN-3	0.459966
A_post_GAD_LN-3	0.500852
A_post_GAD_LN-3	0.284916
A_post_GAD_LN-3	0.469274
A_post_GAD_LN-3	0.486034
B_post_GAD_LN-5	1.72624
B_post_GAD_LN-5	1.74525
B_post_GAD_LN-5	1.69582
B_post_GAD_LN-5	1.90657
B_post_GAD_LN-5	1.90909
B_post_GAD_LN-5	1.92424
B_post_GAD_LN-5	1.9675
B_post_GAD_LN-5	1.99044
B_post_GAD_LN-5	1.9761
C_Blister_post_GAD-2	1.2509
C_Blister_post_GAD-2	1.3156
C_Blister_post_GAD-2	1.34795
C_Blister_post_GAD-2	1.82092
C_Blister_post_GAD-2	1.79509
C_Blister_post_GAD-2	1.71761
C_Blister_post_GAD-2	2.31472
C_Blister_post_GAD-2	2.42893
C_Blister_post_GAD-2	2.40609
C_post_GAD_LN-3a	2.1917
C_post_GAD_LN-3a	1.85856
C_post_GAD_LN-3a	2.06897
C_post_GAD_LN-3a	0.845032
C_post_GAD_LN-3a	0.924339
C_post_GAD_LN-3a	0.839562
C_post_GAD_LN-3a	0.926582
C_post_GAD_LN-3a	1.03291
C_post_GAD_LN-3a	1.31392
C_post_GAD_LN-4	1.68239
C_post_GAD_LN-4	1.6195
C_post_GAD_LN-4	1.60377
C_post_GAD_LN-4	0.863149
C_post_GAD_LN-4	0.85573
C_post_GAD_LN-4	0.838417
C_post_GAD_LN-4	1.1567
C_post_GAD_LN-4	1.10722
C_post_GAD_LN-4	1.16289
C_post_GAD_LN-5	1.43519
C_post_GAD_LN-5	1.31481
C_post_GAD_LN-5	1.45216
C_post_GAD_LN-5	0.858247
C_post_GAD_LN-5	0.956186
C_post_GAD_LN-5	0.78866
C_post_GAD_LN-5	0.973822
C_post_GAD_LN-5	1.0288
C_post_GAD_LN-5	1.03665
D_Blister_post_GAD-1	2.83984
D_Blister_post_GAD-1	2.84908
D_Blister_post_GAD-1	2.80903
D_Blister_post_GAD-1	4.98195
D_Blister_post_GAD-1	4.96029
D_Blister_post_GAD-1	4.97653
D_Blister_post_GAD-1	6.93701
D_Blister_post_GAD-1	6.95276
D_Blister_post_GAD-1	7.00787
D_Blister_post_GAD-3	0.660706
D_Blister_post_GAD-3	0.556941
D_Blister_post_GAD-3	0.578824
D_Blister_post_GAD-3	1.02874
D_Blister_post_GAD-3	1.0431
D_Blister_post_GAD-3	0.818966
D_Blister_post_GAD-3	1.04464
D_Blister_post_GAD-3	0.84375
D_Blister_post_GAD-3	0.783482
D_post_GAD_LN-2	0.916667
D_post_GAD_LN-2	0.930556
D_post_GAD_LN-2	0.958333
D_post_GAD_LN-2	0.830521
D_post_GAD_LN-2	0.888037
D_post_GAD_LN-2	1.03988
D_post_GAD_LN-2	1.24752
D_post_GAD_LN-2	1.15842
D_post_GAD_LN-2	1.3604
E_Blister_post_GAD-3	1.20507
E_Blister_post_GAD-3	1.06765
E_Blister_post_GAD-3	0.906977
E_Blister_post_GAD-3	8.04444
E_Blister_post_GAD-3	7.15556
E_Blister_post_GAD-3	7.95556
E_Blister_post_GAD-3	8.31148
E_Blister_post_GAD-3	7.37705
E_Blister_post_GAD-3	7.67213
E_Blister_post_GAD-5	2.00359
E_Blister_post_GAD-5	1.89813
E_Blister_post_GAD-5	2.1736
E_Blister_post_GAD-5	8.675
E_Blister_post_GAD-5	7.8
E_Blister_post_GAD-5	8.325
E_Blister_post_GAD-5	7.73438
E_Blister_post_GAD-5	6.84375
E_Blister_post_GAD-5	6.28125

### Sheet: Fig 4E
Clone	Fold change from background (LCL +clone alone)
PBMC1	1.40105
PBMC1	1.19922
PBMC1	1.24428
PBMC1	1.78022
PBMC1	1.79906
PBMC1	1.78022

### Sheet: raw cell numbers in AIM assay
					Number of cells gated on Aria			Activated T cells as a percentage of total PBMC
	Donor	Stimulation	Wells	Total PBMC cells	Teff	Treg	Total activated T cells	Teff	Treg	Total T cells
	A	Ctrl	2	2000000	83	96	179	0.00415	0.00895	0.0048
	A	GAD	2	2000000	95	111	206	0.00475	0.0103	0.00555
	B	Ctrl	4	4000000	27	38	65	0.000675	0.001625	0.00095
	B	GAD	4	4000000	30	46	76	0.00075	0.0019	0.00115
	C	Ctrl	2	2000000	35	31	66	0.00175	0.0033	0.00155
	C	GAD	2	2000000	43	35	78	0.00215	0.0039	0.00175
	D	Ctrl	4	4000000	30	37	67	0.00075	0.001675	0.000925
	D	GAD	8	8000000	397	265	662	0.0049625	0.008275	0.0033125
	E	Ctrl	4	4000000	36	24	60	0.0009	0.0015	0.0006
	E	GAD	8	8000000	115	74	189	0.0014375	0.0023625	0.000925
	F	Ctrl	4	4000000	44	111	155	0.0011	0.003875	0.002775
	F	GAD	6	6000000	427	310	737	0.00711667	0.0122833	0.00516667
